# A Large-scale Drug Repositioning Survey for SARS-CoV-2 Antivirals

**DOI:** 10.1101/2020.04.16.044016

**Authors:** Laura Riva, Shuofeng Yuan, Xin Yin, Laura Martin-Sancho, Naoko Matsunaga, Sebastian Burgstaller-Muehlbacher, Lars Pache, Paul P. De Jesus, Mitchell V. Hull, Max Chang, Jasper Fuk-Woo Chan, Jianli Cao, Vincent Kwok-Man Poon, Kristina Herbert, Tu-Trinh Nguyen, Yuan Pu, Courtney Nguyen, Andrey Rubanov, Luis Martinez-Sobrido, Wen-Chun Liu, Lisa Miorin, Kris M. White, Jeffrey R. Johnson, Christopher Benner, Ren Sun, Peter G. Schultz, Andrew Su, Adolfo Garcia-Sastre, Arnab K. Chatterjee, Kwok-Yung Yuen, Sumit K. Chanda

## Abstract

The emergence of novel SARS coronavirus 2 (SARS-CoV-2) in 2019 has triggered an ongoing global pandemic of severe pneumonia-like disease designated as coronavirus disease 2019 (COVID-19). To date, more than 2.1 million confirmed cases and 139,500 deaths have been reported worldwide, and there are currently no medical countermeasures available to prevent or treat the disease. As the development of a vaccine could require at least 12-18 months, and the typical timeline from hit finding to drug registration of an antiviral is >10 years, repositioning of known drugs can significantly accelerate the development and deployment of therapies for COVID-19. To identify therapeutics that can be repurposed as SARS-CoV-2 antivirals, we profiled a library of known drugs encompassing approximately 12,000 clinical-stage or FDA-approved small molecules. Here, we report the identification of 30 known drugs that inhibit viral replication. Of these, six were characterized for cellular dose-activity relationships, and showed effective concentrations likely to be commensurate with therapeutic doses in patients. These include the PIKfyve kinase inhibitor Apilimod, cysteine protease inhibitors MDL-28170, Z LVG CHN2, VBY-825, and ONO 5334, and the CCR1 antagonist MLN-3897. Since many of these molecules have advanced into the clinic, the known pharmacological and human safety profiles of these compounds will accelerate their preclinical and clinical evaluation for COVID-19 treatment.
