## Supplementary material for "A Large-scale Drug Repositioning Survey for SARS-CoV-2 Antivirals": Table S1

### Sheet: enriched targets
Gene ID	Gene Symbol	Description	Biological Process (GO)	Protein Function (Protein Atlas)	Subcellular Location (Protein Atlas)	Drug (DrugBank)	Canonical Pathways_x000D_	Hallmark Gene Sets_x000D_
6915	TBXA2R	thromboxane A2 receptor	GO:0090051 negative regulation of cell migration involved in sprouting angiogenesis;GO:0038193 thromboxane A2 signaling pathway;GO:0045907 positive regulation of vasoconstriction	G-protein coupled receptors/GPCRs excl olfactory receptors	Plasma membrane(Supported)Nuclear speckles(Approved)	Ridogrel (Thromboxane a2 receptor activity)	(M12645)ST GA13 PATHWAY; (M99)PID TXA2PATHWAY
2159	F10	coagulation factor X	GO:0007598 blood coagulation, extrinsic pathway;GO:0072378 blood coagulation, fibrin clot formation;GO:0051897 positive regulation of protein kinase B signaling	Enzymes/{ENZYME proteins/Hydrolases,Peptidases/Serine-type peptidases}		Antihemophilic Factor (Recombinant) (Serine-type endopeptidase activity);Coagulation factor VIIa Recombinant Human (Serine-type endopeptidase activity);Coagulation Factor IX (Recombinant) (Serine-type endopeptidase activity);Menadione (Serine-type endopeptidase activity);Fondaparinux sodium (Serine-type endopeptidase activity);Heparin (Serine-type endopeptidase activity);Enoxaparin (Serine-type e…	(M169)PID INTEGRIN2 PATHWAY; (M3468)NABA ECM REGULATORS; (M5885)NABA MATRISOME ASSOCIATED	(M5946)HALLMARK COAGULATION; (M5921)HALLMARK COMPLEMENT; (M5934)HALLMARK XENOBIOTIC METABOLISM
1241	LTB4R	leukotriene B4 receptor	GO:0061737 leukotriene signaling pathway;GO:0007200 phospholipase C-activating G protein-coupled receptor signaling pathway;GO:0007218 neuropeptide signaling pathway	G-protein coupled receptors/{Adenosine and adenine nucleotide receptors,GPCRs excl olfactory receptors};Transporters
7412	VCAM1	vascular cell adhesion molecule 1	GO:0140039 cell-cell adhesion in response to extracellular stimulus;GO:0022614 membrane to membrane docking;GO:0050901 leukocyte tethering or rolling	CD markers	Cell Junctions(Approved)	Ethanol (Primary amine oxidase activity);Carvedilol (Primary amine oxidase activity);AGI-1067 (Primary amine oxidase activity)	(M212)PID INTEGRIN5 PATHWAY; (M267)PID ANTHRAX PATHWAY; (M118)PID INTEGRIN A9B1 PATHWAY	(M5913)HALLMARK INTERFERON GAMMA RESPONSE; (M5915)HALLMARK APICAL JUNCTION; (M5930)HALLMARK EPITHELIAL MESENCHYMAL TRANSITION
2821	GPI	glucose-6-phosphate isomerase	GO:0061621 canonical glycolysis;GO:0061620 glycolytic process through glucose-6-phosphate;GO:0061615 glycolytic process through fructose-6-phosphate	Enzymes/ENZYME proteins/Isomerase	Cytosol;Plasma membrane(Supported)Nucleoplasm(Approved)	alpha-D-glucose 6-phosphate (Ubiquitin protein ligase binding);6-Phosphogluconic Acid (Ubiquitin protein ligase binding);5-Phospho-D-Arabinohydroxamic Acid (Ubiquitin protein ligase binding);D-glucitol 6-phosphate (Ubiquitin protein ligase binding);5-Phosphoarabinonic Acid (Ubiquitin protein ligase binding);Glucose-6-Phosphate (Ubiquitin protein ligase binding);Erythose-4-Phosphate (Ubiquitin pro…		(M5936)HALLMARK OXIDATIVE PHOSPHORYLATION; (M5891)HALLMARK HYPOXIA; (M5924)HALLMARK MTORC1 SIGNALING
3274	HRH2	histamine receptor H2	GO:0001697 histamine-induced gastric acid secretion;GO:0001698 gastrin-induced gastric acid secretion;GO:0045907 positive regulation of vasoconstriction	G-protein coupled receptors/GPCRs excl olfactory receptors		Betazole (Histamine receptor activity);Amitriptyline (Histamine receptor activity);Olanzapine (Histamine receptor activity);Loxapine (Histamine receptor activity);Cimetidine (Histamine receptor activity);Nizatidine (Histamine receptor activity);Histamine Phosphate (Histamine receptor activity);Epinastine (Histamine receptor activity);Tolazoline (Histamine receptor activity);Ranitidine (Histamine …
153	ADRB1	adrenoceptor beta 1	GO:0001997 positive regulation of the force of heart contraction by epinephrine-norepinephrine;GO:0001996 positive regulation of heart rate by epinephrine-norepinephrine;GO:0002025 norepinephrine-epinephrine-mediated vasodilation involved in regulation of systemic arterial blood pressure	G-protein coupled receptors/GPCRs excl olfactory receptors;Transporters		Amphetamine (Receptor signaling protein activity);Esmolol (Receptor signaling protein activity);Betaxolol (Receptor signaling protein activity);Bethanidine (Receptor signaling protein activity);Isoetarine (Receptor signaling protein activity);Cabergoline (Receptor signaling protein activity);Metoprolol (Receptor signaling protein activity);Amitriptyline (Receptor signaling protein activity);Olanz…	(M2701)ST MYOCYTE AD PATHWAY
4050	LTB	lymphotoxin beta	GO:0045084 positive regulation of interleukin-12 biosynthetic process;GO:0045075 regulation of interleukin-12 biosynthetic process;GO:0042090 interleukin-12 biosynthetic process		Centrosome(Approved)		(M5883)NABA SECRETED FACTORS; (M5885)NABA MATRISOME ASSOCIATED; (M5889)NABA MATRISOME	(M5897)HALLMARK IL6 JAK STAT3 SIGNALING; (M5947)HALLMARK IL2 STAT5 SIGNALING; (M5950)HALLMARK ALLOGRAFT REJECTION
154	ADRB2	adrenoceptor beta 2	GO:0061885 positive regulation of mini excitatory postsynaptic potential;GO:0061884 regulation of mini excitatory postsynaptic potential;GO:0002025 norepinephrine-epinephrine-mediated vasodilation involved in regulation of systemic arterial blood pressure	G-protein coupled receptors/GPCRs excl olfactory receptors;Transporters	Cytosol(Uncertain)	Betaxolol (Protein homodimerization activity);Isoetarine (Protein homodimerization activity);Cabergoline (Protein homodimerization activity);Metoprolol (Protein homodimerization activity);Atenolol (Protein homodimerization activity);Norepinephrine (Protein homodimerization activity);Mirtazapine (Protein homodimerization activity);Timolol (Protein homodimerization activity);Phenylpropanolamine (Pr…	(M86)PID ARF6 PATHWAY; (M67)PID ARF6 TRAFFICKING PATHWAY
5914	RARA	retinoic acid receptor alpha	GO:0045630 positive regulation of T-helper 2 cell differentiation;GO:0045628 regulation of T-helper 2 cell differentiation;GO:0045624 positive regulation of T-helper cell differentiation	Nuclear receptors;Transcription factors/Zinc-coordinating DNA-binding domains	Cytosol;Nucleus(Supported)	Adapalene (Zinc ion binding);Acitretin (Zinc ion binding);Alitretinoin (Zinc ion binding);Tazarotene (Zinc ion binding);Etretinate (Zinc ion binding);Isotretinoin (Zinc ion binding);Tamibarotene (Zinc ion binding);LGD-1550 (Zinc ion binding)	(M162)PID RXR VDR PATHWAY; (M207)PID RETINOIC ACID PATHWAY	(M5902)HALLMARK APOPTOSIS; (M5906)HALLMARK ESTROGEN RESPONSE EARLY
5915	RARB	retinoic acid receptor beta	GO:0021756 striatum development;GO:0032331 negative regulation of chondrocyte differentiation;GO:0003417 growth plate cartilage development	Nuclear receptors;Transcription factors/Zinc-coordinating DNA-binding domains	Nucleoplasm(Enhanced)	Adapalene (Zinc ion binding);Acitretin (Zinc ion binding);Alitretinoin (Zinc ion binding);Tazarotene (Zinc ion binding);Etretinate (Zinc ion binding);TTNPB (Zinc ion binding);Tamibarotene (Zinc ion binding);LGD-1550 (Zinc ion binding)	(M162)PID RXR VDR PATHWAY; (M207)PID RETINOIC ACID PATHWAY
5916	RARG	retinoic acid receptor gamma	GO:0003430 growth plate cartilage chondrocyte growth;GO:0003431 growth plate cartilage chondrocyte development;GO:0003415 chondrocyte hypertrophy	Nuclear receptors;Transcription factors/Zinc-coordinating DNA-binding domains	Nucleoplasm(Supported)	Adapalene (Zinc ion binding);Acitretin (Zinc ion binding);Alitretinoin (Zinc ion binding);Tretinoin (Zinc ion binding);Tazarotene (Zinc ion binding);Etretinate (Zinc ion binding);SR11254 (Zinc ion binding);4-[3-Oxo-3-(5,5,8,8-Tetramethyl-5,6,7,8-Tetrahydro-Naphthalen-2-Yl)-Propenyl]-Benzoic Acid (Zinc ion binding);CD564 (Zinc ion binding);Dodecyl-Alpha-D-Maltoside (Zinc ion binding);BMS184394 (Zi…	(M162)PID RXR VDR PATHWAY; (M207)PID RETINOIC ACID PATHWAY
6256	RXRA	retinoid X receptor alpha	GO:0060687 regulation of branching involved in prostate gland morphogenesis;GO:0045994 positive regulation of translational initiation by iron;GO:0060528 secretory columnal luminar epithelial cell differentiation involved in prostate glandular acinus development	Nuclear receptors;Transcription factors/Zinc-coordinating DNA-binding domains	Golgi apparatus;Nucleus(Supported)	Adapalene (Zinc ion binding);Bexarotene (Zinc ion binding);Acitretin (Zinc ion binding);Alitretinoin (Zinc ion binding);Etodolac (Zinc ion binding);Etretinate (Zinc ion binding);(5BETA)-PREGNANE-3,20-DIONE (Zinc ion binding);2-chloro-5-nitro-N-phenylbenzamide (Zinc ion binding);1-BENZYL-3-(4-METHOXYPHENYLAMINO)-4-PHENYLPYRROLE-2,5-DIONE (Zinc ion binding);2-[(2,4-DICHLOROBENZOYL)AMINO]-5-(PYRIMID…	(M162)PID RXR VDR PATHWAY; (M207)PID RETINOIC ACID PATHWAY; (M239)PID A6B1 A6B4 INTEGRIN PATHWAY	(M5948)HALLMARK BILE ACID METABOLISM; (M5942)HALLMARK UV RESPONSE DN; (M5939)HALLMARK P53 PATHWAY
6257	RXRB	retinoid X receptor beta	GO:0048384 retinoic acid receptor signaling pathway;GO:0043401 steroid hormone mediated signaling pathway;GO:0006367 transcription initiation from RNA polymerase II promoter	Nuclear receptors;Transcription factors/Zinc-coordinating DNA-binding domains	Nucleus(Supported)	Adapalene (Zinc ion binding);Bexarotene (Zinc ion binding);Acitretin (Zinc ion binding);Alitretinoin (Zinc ion binding);Tretinoin (Zinc ion binding);Tazarotene (Zinc ion binding);Etretinate (Zinc ion binding);6-[1-(3,5,5,8,8-Pentamethyl-5,6,7,8-Tetrahydronaphthalen-2-Yl)Cyclopropyl]Pyridine-3-Carboxylic Acid (Zinc ion binding);N-(2,2,2-TRIFLUOROETHYL)-N-{4-[2,2,2-TRIFLUORO-1-HYDROXY-1-(TRIFLUOROM…	(M162)PID RXR VDR PATHWAY; (M207)PID RETINOIC ACID PATHWAY; (M239)PID A6B1 A6B4 INTEGRIN PATHWAY	(M5941)HALLMARK UV RESPONSE UP
231	AKR1B1	aldo-keto reductase family 1 member B	GO:0006061 sorbitol biosynthetic process;GO:0019406 hexitol biosynthetic process;GO:0006060 sorbitol metabolic process	Enzymes/ENZYME proteins/Oxidoreductases	Cytosol;Nucleus(Supported)	NADH (Glyceraldehyde oxidoreductase activity);Sulindac (Glyceraldehyde oxidoreductase activity);Inhibitor Idd 384 (Glyceraldehyde oxidoreductase activity);alpha-D-glucose 6-phosphate (Glyceraldehyde oxidoreductase activity);Alrestatin (Glyceraldehyde oxidoreductase activity);Fidarestat (Glyceraldehyde oxidoreductase activity);(S,R)-fidarestat (Glyceraldehyde oxidoreductase activity);[3-(4-Bromo-2…
706	TSPO	translocator protein	GO:0014012 peripheral nervous system axon regeneration;GO:0010266 response to vitamin B1;GO:0072656 maintenance of protein location in mitochondrion		Mitochondria(Supported)Cytosol;Vesicles(Uncertain)	Lorazepam (Cholesterol binding);Temazepam (Cholesterol binding);Eszopiclone (Cholesterol binding);Clorazepate (Cholesterol binding);Diazepam (Cholesterol binding);Triazolam (Cholesterol binding);Zaleplon (Cholesterol binding);Clonazepam (Cholesterol binding);Chlormezanone (Cholesterol binding);Zopiclone (Cholesterol binding);Flunitrazepam (Cholesterol binding);Ketazolam (Cholesterol binding)		(M5949)HALLMARK PEROXISOME; (M5902)HALLMARK APOPTOSIS
2554	GABRA1	gamma-aminobutyric acid type A receptor subunit alpha1	GO:0071420 cellular response to histamine;GO:0034776 response to histamine;GO:1904862 inhibitory synapse assembly	Transporters/Transporter channels and pores		Lorazepam (Inhibitory extracellular ligand-gated ion channel activity);Ethchlorvynol (Inhibitory extracellular ligand-gated ion channel activity);Enflurane (Inhibitory extracellular ligand-gated ion channel activity);Temazepam (Inhibitory extracellular ligand-gated ion channel activity);Temazepam (Inhibitory extracellular ligand-gated ion channel activity);Butabarbital (Inhibitory extracellular l…
2561	GABRB2	gamma-aminobutyric acid type A receptor subunit beta2	GO:0071420 cellular response to histamine;GO:0034776 response to histamine;GO:0060119 inner ear receptor cell development	Transporters/Transporter channels and pores		Temazepam (Inhibitory extracellular ligand-gated ion channel activity);Adinazolam (Inhibitory extracellular ligand-gated ion channel activity);Midazolam (Inhibitory extracellular ligand-gated ion channel activity);Flurazepam (Inhibitory extracellular ligand-gated ion channel activity);Halazepam (Inhibitory extracellular ligand-gated ion channel activity);Propofol (Inhibitory extracellular ligand-…
2099	ESR1	estrogen receptor 1	GO:0060750 epithelial cell proliferation involved in mammary gland duct elongation;GO:0060523 prostate epithelial cord elongation;GO:0060687 regulation of branching involved in prostate gland morphogenesis	Nuclear receptors;Transcription factors/Zinc-coordinating DNA-binding domains	Nucleus;Vesicles(Approved)	Diethylstilbestrol (Zinc ion binding);Chlorotrianisene (Zinc ion binding);Conjugated Equine Estrogens (Zinc ion binding);Etonogestrel (Zinc ion binding);Desogestrel (Zinc ion binding);Levonorgestrel (Zinc ion binding);Progesterone (Zinc ion binding);Raloxifene (Zinc ion binding);Toremifene (Zinc ion binding);Medroxyprogesterone acetate (Zinc ion binding);Estrone (Zinc ion binding);Tamoxifen (Zinc…	(M30)PID HDAC CLASSII PATHWAY; (M229)PID P38 ALPHA BETA DOWNSTREAM PATHWAY; (M176)PID FOXM1 PATHWAY	(M5934)HALLMARK XENOBIOTIC METABOLISM
2100	ESR2	estrogen receptor 2	GO:0030520 intracellular estrogen receptor signaling pathway;GO:0030518 intracellular steroid hormone receptor signaling pathway;GO:2000272 negative regulation of signaling receptor activity	Nuclear receptors;Transcription factors/Zinc-coordinating DNA-binding domains		Diethylstilbestrol (Zinc ion binding);Raloxifene (Zinc ion binding);Tamoxifen (Zinc ion binding);Estradiol (Zinc ion binding);Trilostane (Zinc ion binding);Estramustine (Zinc ion binding);Genistein (Zinc ion binding);Prasterone (Zinc ion binding);Para-Mercury-Benzenesulfonic Acid (Zinc ion binding);N-Butyl-11-[(7r,8r,9s,13s,14s,17s)-3,17-Dihydroxy-13-Methyl-7,8,9,11,12,13,14,15,16,17-Decahydro-6h…	(M119)PID ERB GENOMIC PATHWAY; (M41)PID ER NONGENOMIC PATHWAY; (M200)PID ERA GENOMIC PATHWAY	(M5949)HALLMARK PEROXISOME
5538	PPT1	palmitoyl-protein thioesterase 1	GO:0007042 lysosomal lumen acidification;GO:0035751 regulation of lysosomal lumen pH;GO:0007035 vacuolar acidification	Enzymes/ENZYME proteins/Hydrolases		1-Hexadecylsulfonyl Fluoride (Palmitoyl-coa hydrolase activity);Palmitic Acid (Palmitoyl-coa hydrolase activity)		(M5910)HALLMARK PROTEIN SECRETION; (M5941)HALLMARK UV RESPONSE UP; (M5902)HALLMARK APOPTOSIS
1636	ACE	angiotensin I converting enzyme	GO:0002003 angiotensin maturation;GO:0002019 regulation of renal output by angiotensin;GO:0002002 regulation of angiotensin levels in blood	CD markers;Enzymes/{ENZYME proteins/Hydrolases,Peptidases/Metallopeptidases}	Vesicles(Approved)	Ramipril (Zinc ion binding);Fosinopril (Zinc ion binding);Trandolapril (Zinc ion binding);Benazepril (Zinc ion binding);Enalapril (Zinc ion binding);Candoxatril (Zinc ion binding);Moexipril (Zinc ion binding);Lisinopril (Zinc ion binding);Perindopril (Zinc ion binding);Quinapril (Zinc ion binding);Omapatrilat (Zinc ion binding);Rescinnamine (Zinc ion binding);Captopril (Zinc ion binding);Cilazapr…	(M11736)SA MMP CYTOKINE CONNECTION	(M5951)HALLMARK SPERMATOGENESIS; (M5953)HALLMARK KRAS SIGNALING UP
5468	PPARG	peroxisome proliferator activated receptor gamma	GO:0060694 regulation of cholesterol transporter activity;GO:2000230 negative regulation of pancreatic stellate cell proliferation;GO:0071306 cellular response to vitamin E	Nuclear receptors;Transcription factors/Zinc-coordinating DNA-binding domains	Nucleus;Vesicles(Enhanced)	Icosapent (Zinc ion binding);Troglitazone (Zinc ion binding);Mesalazine (Zinc ion binding);Indomethacin (Zinc ion binding);Rosiglitazone (Zinc ion binding);Nateglinide (Zinc ion binding);Sulfasalazine (Zinc ion binding);Repaglinide (Zinc ion binding);Telmisartan (Zinc ion binding);Balsalazide (Zinc ion binding);Ibuprofen (Zinc ion binding);Glipizide (Zinc ion binding);Pioglitazone (Zinc ion bindi…	(M162)PID RXR VDR PATHWAY; (M23)PID WNT NONCANONICAL PATHWAY; (M60)PID NFAT TFPATHWAY	(M5892)HALLMARK CHOLESTEROL HOMEOSTASIS; (M5942)HALLMARK UV RESPONSE DN; (M5905)HALLMARK ADIPOGENESIS
3156	HMGCR	3-hydroxy-3-methylglutaryl-CoA reductase	GO:0061179 negative regulation of insulin secretion involved in cellular response to glucose stimulus;GO:0010666 positive regulation of cardiac muscle cell apoptotic process;GO:0046676 negative regulation of insulin secretion	Enzymes/ENZYME proteins/Oxidoreductases;Transporters/Electrochemical Potential-driven transporters		NADH (Nadph binding);Pravastatin (Nadph binding);Lovastatin (Nadph binding);Cerivastatin (Nadph binding);Simvastatin (Nadph binding);Atorvastatin (Nadph binding);Fluvastatin (Nadph binding);Rosuvastatin (Nadph binding);Coenzyme A (Nadph binding);(S)-Hmg-Coa (Nadph binding);2'-Monophosphoadenosine 5'-Diphosphoribose (Nadph binding);3-Hydroxy-3-Methyl-Glutaric Acid (Nadph binding);1,4-Dithiothreito…		(M5892)HALLMARK CHOLESTEROL HOMEOSTASIS; (M5908)HALLMARK ANDROGEN RESPONSE; (M5924)HALLMARK MTORC1 SIGNALING
5139	PDE3A	phosphodiesterase 3A	GO:0060282 positive regulation of oocyte development;GO:0060281 regulation of oocyte development;GO:0071321 cellular response to cGMP	Enzymes/ENZYME proteins/Hydrolases	Cytosol(Supported)	Milrinone (Metal ion binding);Anagrelide (Metal ion binding);Theophylline (Metal ion binding);Levosimendan (Metal ion binding);Cilostazol (Metal ion binding);Aminophylline (Metal ion binding);Oxtriphylline (Metal ion binding);Amrinone (Metal ion binding);Enoximone (Metal ion binding);Ibudilast (Metal ion binding);Tofisopam (Metal ion binding)
5140	PDE3B	phosphodiesterase 3B	GO:0033629 negative regulation of cell adhesion mediated by integrin;GO:0043951 negative regulation of cAMP-mediated signaling;GO:0016525 negative regulation of angiogenesis	Enzymes/ENZYME proteins/Hydrolases	Endoplasmic reticulum(Approved)	(5r)-6-(4-{[2-(3-Iodobenzyl)-3-Oxocyclohex-1-En-1-Yl]Amino}Phenyl)-5-Methyl-4,5-Dihydropyridazin-3(2h)-One (Protein kinase b binding);Hg9a-9, Nonanoyl-N-Hydroxyethylglucamide (Protein kinase b binding);3-isobutyl-1-methyl-7H-xanthine (Protein kinase b binding)
5141	PDE4A	phosphodiesterase 4A	GO:0006198 cAMP catabolic process;GO:0009214 cyclic nucleotide catabolic process;GO:0009154 purine ribonucleotide catabolic process	Enzymes/ENZYME proteins/Hydrolases	Plasma membrane(Supported)	Theophylline (Metal ion binding);Dyphylline (Metal ion binding);Pentoxifylline (Metal ion binding);Enprofylline (Metal ion binding);Ketotifen (Metal ion binding);Dipyridamole (Metal ion binding);Iloprost (Metal ion binding);Oxtriphylline (Metal ion binding);Roflumilast (Metal ion binding);Piclamilast (Metal ion binding);Crisaborole (Metal ion binding);Ibudilast (Metal ion binding);Apremilast (Met…
5142	PDE4B	phosphodiesterase 4B	GO:1901898 negative regulation of relaxation of cardiac muscle;GO:1901841 regulation of high voltage-gated calcium channel activity;GO:0006198 cAMP catabolic process	Enzymes/ENZYME proteins/Hydrolases	Cytosol;Golgi apparatus(Approved)	Adenosine monophosphate (Metal ion binding);Caffeine (Metal ion binding);Theophylline (Metal ion binding);Dyphylline (Metal ion binding);Pentoxifylline (Metal ion binding);Enprofylline (Metal ion binding);Ketotifen (Metal ion binding);Iloprost (Metal ion binding);Papaverine (Metal ion binding);Theobromine (Metal ion binding);Amrinone (Metal ion binding);(R)-Mesopram (Metal ion binding);Roflumilas…		(M5898)HALLMARK DNA REPAIR; (M5932)HALLMARK INFLAMMATORY RESPONSE; (M5913)HALLMARK INTERFERON GAMMA RESPONSE
5143	PDE4C	phosphodiesterase 4C	GO:0006198 cAMP catabolic process;GO:0009214 cyclic nucleotide catabolic process;GO:0009154 purine ribonucleotide catabolic process	Enzymes/ENZYME proteins/Hydrolases		Dyphylline (Metal ion binding);Ketotifen (Metal ion binding);Iloprost (Metal ion binding);Roflumilast (Metal ion binding);Piclamilast (Metal ion binding);Crisaborole (Metal ion binding);Ibudilast (Metal ion binding)
5144	PDE4D	phosphodiesterase 4D	GO:0086024 adenylate cyclase-activating adrenergic receptor signaling pathway involved in positive regulation of heart rate;GO:0010880 regulation of release of sequestered calcium ion into cytosol by sarcoplasmic reticulum;GO:0060314 regulation of ryanodine-sensitive calcium-release channel activity	Enzymes/ENZYME proteins/Hydrolases	Cytosol;Nuclear membrane;Plasma membrane(Approved)	Adenosine monophosphate (Ubiquitin protein ligase binding);Dyphylline (Ubiquitin protein ligase binding);Ketotifen (Ubiquitin protein ligase binding);Iloprost (Ubiquitin protein ligase binding);Roflumilast (Ubiquitin protein ligase binding);Piclamilast (Ubiquitin protein ligase binding);Rolipram (Ubiquitin protein ligase binding);3,5-Dimethyl-1-(3-Nitrophenyl)-1h-Pyrazole-4-Carboxylic Acid Ethyl …
8654	PDE5A	phosphodiesterase 5A	GO:0060282 positive regulation of oocyte development;GO:0046069 cGMP catabolic process;GO:0055118 negative regulation of cardiac muscle contraction	Enzymes/ENZYME proteins/Hydrolases	Cytosol(Approved)	Sildenafil (Metal ion binding);Theophylline (Metal ion binding);Pentoxifylline (Metal ion binding);Tadalafil (Metal ion binding);Vardenafil (Metal ion binding);Dipyridamole (Metal ion binding);Guanosine-5'-Monophosphate (Metal ion binding);Gamma-Glutamyl[S-(2-Iodobenzyl)Cysteinyl]Glycine (Metal ion binding);Citric Acid (Metal ion binding);OSI-461 (Metal ion binding);Avanafil (Metal ion binding);U…
10846	PDE10A	phosphodiesterase 10A	GO:0006198 cAMP catabolic process;GO:0046069 cGMP catabolic process;GO:0010754 negative regulation of cGMP-mediated signaling	Enzymes/ENZYME proteins/Hydrolases		Dipyridamole (Metal ion binding);Papaverine (Metal ion binding);4,5-bis(4-methoxyphenyl)-2-thiophen-2-yl-1H-imidazole (Metal ion binding);2-({4-[4-(pyridin-4-ylmethyl)-1H-pyrazol-3-yl]phenoxy}methyl)quinoline (Metal ion binding);2-{[4-(4-pyridin-4-yl-1H-pyrazol-3-yl)phenoxy]methyl}quinoline (Metal ion binding);2-{[4-(1-methyl-4-pyridin-4-yl-1H-pyrazol-3-yl)phenoxy]methyl}quinoline (Metal ion bind…
5742	PTGS1	prostaglandin-endoperoxide synthase 1	GO:0019371 cyclooxygenase pathway;GO:0001516 prostaglandin biosynthetic process;GO:0046457 prostanoid biosynthetic process	Enzymes/ENZYME proteins/Oxidoreductases	Golgi apparatus;Vesicles(Supported)	Dihomo-gamma-linolenic acid (Prostaglandin-endoperoxide synthase activity);Icosapent (Prostaglandin-endoperoxide synthase activity);Mesalazine (Prostaglandin-endoperoxide synthase activity);Acetaminophen (Prostaglandin-endoperoxide synthase activity);Indomethacin (Prostaglandin-endoperoxide synthase activity);Minoxidil (Prostaglandin-endoperoxide synthase activity);Nabumetone (Prostaglandin-endop…
5743	PTGS2	prostaglandin-endoperoxide synthase 2	GO:0031394 positive regulation of prostaglandin biosynthetic process;GO:0019371 cyclooxygenase pathway;GO:0031392 regulation of prostaglandin biosynthetic process	Enzymes/ENZYME proteins/Oxidoreductases	Endoplasmic reticulum(Supported)	Dihomo-gamma-linolenic acid (Prostaglandin-endoperoxide synthase activity);Icosapent (Prostaglandin-endoperoxide synthase activity);Aminosalicylic Acid (Prostaglandin-endoperoxide synthase activity);Mesalazine (Prostaglandin-endoperoxide synthase activity);Acetaminophen (Prostaglandin-endoperoxide synthase activity);Indomethacin (Prostaglandin-endoperoxide synthase activity);Nabumetone (Prostagla…	(M103)PID S1P S1P1 PATHWAY; (M235)PID TCR CALCIUM PATHWAY; (M229)PID P38 ALPHA BETA DOWNSTREAM PATHWAY	(M5953)HALLMARK KRAS SIGNALING UP; (M5913)HALLMARK INTERFERON GAMMA RESPONSE; (M5890)HALLMARK TNFA SIGNALING VIA NFKB
7177	TPSAB1	tryptase alpha/beta 1	GO:0022617 extracellular matrix disassembly;GO:0030198 extracellular matrix organization;GO:0043062 extracellular structure organization	Enzymes/{ENZYME proteins/Hydrolases,Peptidases/Serine-type peptidases}		1-(1'-{[3-(methylsulfanyl)-2-benzothiophen-1-yl]carbonyl}spiro[1-benzofuran-3,4'-piperidin]-5-yl)methanamine (Serine-type peptidase activity);1-[1'-(3-phenylacryloyl)spiro[1-benzofuran-3,4'-piperidin]-5-yl]methanamine (Serine-type peptidase activity)		(M5907)HALLMARK ESTROGEN RESPONSE LATE
3757	KCNH2	potassium voltage-gated channel subfamily H member 2	GO:1903765 negative regulation of potassium ion export across plasma membrane;GO:0003064 regulation of heart rate by hormone;GO:1902303 negative regulation of potassium ion export	Transporters/Transporter channels and pores;Voltage-gated ion channels/Voltage-Gated Potassium Channels		Erythromycin (Voltage-gated potassium channel activity involved in ventricular cardiac muscle cell action potential repolarization);Dofetilide (Voltage-gated potassium channel activity involved in ventricular cardiac muscle cell action potential repolarization);Amsacrine (Voltage-gated potassium channel activity involved in ventricular cardiac muscle cell action potential repolarization);Ibutilid…		(M5941)HALLMARK UV RESPONSE UP; (M5909)HALLMARK MYOGENESIS; (M5915)HALLMARK APICAL JUNCTION
3359	HTR3A	5-hydroxytryptamine receptor 3A	GO:0032414 positive regulation of ion transmembrane transporter activity;GO:0042220 response to cocaine;GO:0007210 serotonin receptor signaling pathway	Transporters/Transporter channels and pores		Ziprasidone (Voltage-gated potassium channel activity);Methadone (Voltage-gated potassium channel activity);Olanzapine (Voltage-gated potassium channel activity);Clozapine (Voltage-gated potassium channel activity);Mirtazapine (Voltage-gated potassium channel activity);Palonosetron (Voltage-gated potassium channel activity);Loxapine (Voltage-gated potassium channel activity);Amoxapine (Voltage-ga…
6869	TACR1	tachykinin receptor 1	GO:0070472 regulation of uterine smooth muscle contraction;GO:1902093 positive regulation of flagellated sperm motility;GO:0070471 uterine smooth muscle contraction	G-protein coupled receptors/GPCRs excl olfactory receptors		Aprepitant (Tachykinin receptor activity);Ketamine (Tachykinin receptor activity);Vapreotide (Tachykinin receptor activity);AV608 (Tachykinin receptor activity);GW 597599 (Tachykinin receptor activity);CP-122721 (Tachykinin receptor activity);R673 (Tachykinin receptor activity);SR 140333 (Tachykinin receptor activity);Netupitant (Tachykinin receptor activity)		(M5932)HALLMARK INFLAMMATORY RESPONSE
1513	CTSK	cathepsin K	GO:0001957 intramembranous ossification;GO:0002224 toll-like receptor signaling pathway;GO:0006590 thyroid hormone generation	Enzymes/{ENZYME proteins/Hydrolases,Peptidases/Cysteine-type peptidases}	Vesicles(Supported)	[1-(4-Fluorobenzyl)Cyclobutyl]Methyl (1s)-1-[Oxo(1h-Pyrazol-5-Ylamino)Acetyl]Pentylcarbamate (Proteoglycan binding);3-amino-5-phenylpentane (Proteoglycan binding);1-[N[(Phenylmethoxy)Carbonyl]-L-Leucyl-4-[[N/N-[(Phenylmethoxy)Carbonyl]-/Nl-Leucyl]Amino]-3-Pyrrolidinone/N (Proteoglycan binding);N2-[(benzyloxy)carbonyl]-n1-[(3S)-1-cyanopyrrolidin-3-yl]-l-leucinamide (Proteoglycan binding);Benzofura…	(M3468)NABA ECM REGULATORS; (M5885)NABA MATRISOME ASSOCIATED; (M5889)NABA MATRISOME	(M5946)HALLMARK COAGULATION
1230	CCR1	C-C motif chemokine receptor 1	GO:0090026 positive regulation of monocyte chemotaxis;GO:0045672 positive regulation of osteoclast differentiation;GO:0071677 positive regulation of mononuclear cell migration	CD markers;G-protein coupled receptors/{Chemokines and chemotactic factors receptors,GPCRs excl olfactory receptors}				(M5897)HALLMARK IL6 JAK STAT3 SIGNALING; (M5950)HALLMARK ALLOGRAFT REJECTION
1508	CTSB	cathepsin B	GO:0046697 decidualization;GO:0046718 viral entry into host cell;GO:0002224 toll-like receptor signaling pathway	Enzymes/{ENZYME proteins/Hydrolases,Peptidases/Cysteine-type peptidases}	Nucleoli;Vesicles(Supported)	2-Aminoethanimidic Acid (Proteoglycan binding);3-Amino-4-Oxybenzyl-2-Butanone (Proteoglycan binding);3-Methylphenylalanine (Proteoglycan binding);N-(3-Propylcarbamoyloxirane-2-Carbonyl)-Isoleucyl-Proline (Proteoglycan binding);2-Pyridinethiol (Proteoglycan binding);Diphenylacetic Acid (Proteoglycan binding);N-[1-Hydroxycarboxyethyl-Carbonyl]Leucylamino-2-Methyl-Butane (Proteoglycan binding);N-{[(…	(M3468)NABA ECM REGULATORS; (M5885)NABA MATRISOME ASSOCIATED; (M5889)NABA MATRISOME	(M5946)HALLMARK COAGULATION; (M5921)HALLMARK COMPLEMENT; (M5945)HALLMARK HEME METABOLISM
1514	CTSL	cathepsin L	GO:0071888 macrophage apoptotic process;GO:0002224 toll-like receptor signaling pathway;GO:0045616 regulation of keratinocyte differentiation	Enzymes/{ENZYME proteins/Hydrolases,Peptidases/Cysteine-type peptidases}		Cysteinesulfonic Acid (Serpin family protein binding);BIPHENYL-4-YL-ACETALDEHYDE (Serpin family protein binding)	(M3468)NABA ECM REGULATORS; (M5885)NABA MATRISOME ASSOCIATED; (M5889)NABA MATRISOME	(M5921)HALLMARK COMPLEMENT
1515	CTSV	cathepsin V	GO:0060008 Sertoli cell differentiation;GO:0046697 decidualization;GO:0045616 regulation of keratinocyte differentiation	Enzymes/{ENZYME proteins/Hydrolases,Peptidases/Cysteine-type peptidases}	Cytosol;Nucleoli fibrillar center;Nucleus;Plasma membrane(Approved)	3-amino-5-phenylpentane (Peptide binding);4-Methylpiperazin-1-Yl Carbonyl Group (Peptide binding)	(M3468)NABA ECM REGULATORS; (M5885)NABA MATRISOME ASSOCIATED; (M5889)NABA MATRISOME	(M5946)HALLMARK COAGULATION; (M5941)HALLMARK UV RESPONSE UP; (M5921)HALLMARK COMPLEMENT
1520	CTSS	cathepsin S	GO:0034769 basement membrane disassembly;GO:0002224 toll-like receptor signaling pathway;GO:0097067 cellular response to thyroid hormone stimulus	Enzymes/{ENZYME proteins/Hydrolases,Peptidases/Cysteine-type peptidases}	Vesicles(Approved)	Morpholine-4-Carboxylic Acid [1s-(2-Benzyloxy-1r-Cyano-Ethylcarbamoyl)-3-Methyl-Butyl]Amide (Proteoglycan binding);Morpholine-4-Carboxylic Acid (1-(3-Benzenesulfonyl-1-Phenethylallylcarbamoyl)-3-Methylbutyl)-Amide (Proteoglycan binding);Morpholine-4-Carboxylic Acid [1-(2-Benzylsulfanyl-1-Formyl-Ethylcarbamoyl)-2-Phenyl-Ethyl]-Amide (Proteoglycan binding);N-[1-(AMINOMETHYL)CYCLOPROPYL]-3-(MORPHOLI…	(M3468)NABA ECM REGULATORS; (M5885)NABA MATRISOME ASSOCIATED; (M5889)NABA MATRISOME	(M5921)HALLMARK COMPLEMENT; (M5953)HALLMARK KRAS SIGNALING UP; (M5950)HALLMARK ALLOGRAFT REJECTION
823	CAPN1	calpain 1	GO:0060056 mammary gland involution;GO:2000310 regulation of NMDA receptor activity;GO:0070268 cornification	Enzymes/{ENZYME proteins/Hydrolases,Peptidases/Cysteine-type peptidases}	Cytosol(Supported)	N-[N-[1-Hydroxycarboxyethyl-Carbonyl]Leucylamino-Butyl]-Guanidine (Calcium-dependent cysteine-type endopeptidase activity);CBZ-LEU-LEU-TYR-CH2F (Calcium-dependent cysteine-type endopeptidase activity);(2S)-4-METHYL-2-(3-PHENYLTHIOUREIDO)-N-((3S)-TETRAHYDRO-2-HYDROXY-3-FURANYL)PENTANAMIDE (Calcium-dependent cysteine-type endopeptidase activity)	(M50)PID PTP1B PATHWAY
824	CAPN2	calpain 2	GO:2001247 positive regulation of phosphatidylcholine biosynthetic process;GO:2001245 regulation of phosphatidylcholine biosynthetic process;GO:0010666 positive regulation of cardiac muscle cell apoptotic process	Enzymes/{ENZYME proteins/Hydrolases,Peptidases/Cysteine-type peptidases}	Cytosol(Supported)		(M281)PID FAK PATHWAY; (M164)PID ERBB1 DOWNSTREAM PATHWAY	(M5946)HALLMARK COAGULATION
5229	PGGT1B	protein geranylgeranyltransferase type I subunit beta	GO:0051771 negative regulation of nitric-oxide synthase biosynthetic process;GO:0018344 protein geranylgeranylation;GO:0051769 regulation of nitric-oxide synthase biosynthetic process	Enzymes/ENZYME proteins/Transferases	Cytosol;Endoplasmic reticulum;Nucleoplasm(Approved)	4-[(5-{[4-(3-CHLOROPHENYL)-3-OXOPIPERAZIN-1-YL]METHYL}-1H-IMIDAZOL-1-YL)METHYL]BENZONITRILE (Zinc ion binding);GERANYLGERANYL DIPHOSPHATE (Zinc ion binding);2-[METHYL-(5-GERANYL-4-METHYL-PENT-3-ENYL)-AMINO]-ETHYL-DIPHOSPHATE (Zinc ion binding)
2342	FNTB	farnesyltransferase, CAAX box, beta	GO:0022400 regulation of rhodopsin mediated signaling pathway;GO:0016056 rhodopsin mediated signaling pathway;GO:0018343 protein farnesylation	Enzymes/ENZYME proteins/Transferases	Centrosome(Approved)
2339	FNTA	farnesyltransferase, CAAX box, alpha	GO:0090044 positive regulation of tubulin deacetylation;GO:0022400 regulation of rhodopsin mediated signaling pathway;GO:0090043 regulation of tubulin deacetylation	Enzymes/ENZYME proteins/Transferases	Cytosol(Approved)	AZD3409 (Rab geranylgeranyltransferase activity);2-CHLORO-5-(3-CHLORO-PHENYL)-6-[(4-CYANO-PHENYL)-(3-METHYL-3H-IMIDAZOL-4-YL)- METHOXYMETHYL]-NICOTINONITRILE (Rab geranylgeranyltransferase activity);(11S)-8-CHLORO-11-[1-(METHYLSULFONYL)PIPERIDIN-4-YL]-6-PIPERAZIN-1-YL-11H-BENZO[5,6]CYCLOHEPTA[1,2-B]PYRIDINE (Rab geranylgeranyltransferase activity);4-[(5-{[4-(3-CHLOROPHENYL)-3-OXOPIPERAZIN-1-YL]ME…		(M5896)HALLMARK TGF BETA SIGNALING
3269	HRH1	histamine receptor H1	GO:0032962 positive regulation of inositol trisphosphate biosynthetic process;GO:0032960 regulation of inositol trisphosphate biosynthetic process;GO:0060732 positive regulation of inositol phosphate biosynthetic process	G-protein coupled receptors/GPCRs excl olfactory receptors	Plasma membrane(Supported)Cytosol(Approved)	Citalopram (Histamine receptor activity);Benzatropine (Histamine receptor activity);Ziprasidone (Histamine receptor activity);Clemastine (Histamine receptor activity);Amitriptyline (Histamine receptor activity);Olanzapine (Histamine receptor activity);Cetirizine (Histamine receptor activity);Terfenadine (Histamine receptor activity);Buclizine (Histamine receptor activity);Clozapine (Histamine rec…		(M5932)HALLMARK INFLAMMATORY RESPONSE
200576	PIKFYVE	phosphoinositide kinase, FYVE-type zinc finger containing	GO:1904562 phosphatidylinositol 5-phosphate metabolic process;GO:0036092 phosphatidylinositol-3-phosphate biosynthetic process;GO:0032288 myelin assembly	Enzymes/ENZYME proteins/Transferases	Nuclear speckles(Uncertain)			(M5923)HALLMARK PI3K AKT MTOR SIGNALING
