## Supplementary material for "A Large-scale Drug Repositioning Survey for SARS-CoV-2 Antivirals": Table S2

### Sheet: GSEA and FDA
Category	Names	smiles	Status
Retinoic acid receptor agonist	LDG-1550	C/C(=C\C=C\C(=C\C(=O)O)\C)/c1cc(cc(c1)C(C)(C)C)C(C)(C)C	Phase II
	tretinoin	C/C(=C\C=C\C(=C\C(=O)O)\C)/C=C/C1=C(C)CCCC1(C)C	Registered (FDA)
	tamibarotene	O=C(c1ccc(cc1)C(=O)O)Nc1ccc2c(c1)C(C)(C)CCC2(C)C	Registered (Japan)
	acitretin	COc1cc(C)c(c(c1C)C)/C=C/C(=C/C=C/C(=C/C(=O)O)/C)/C	Registered (FDA)
	tazarotene*	CCOC(=O)c1ccc(nc1)C#Cc1ccc2c(c1)C(C)(C)CCS2	Registered (FDA, Topical*)
	RBAD	C/C(=C\c1ccc(cc1)C(=O)O)/c1ccc2c(c1)C(C)(C)CCC2(C)C	Preclinical
Aldose reductase inhibitor	AL 3152	COc1cc(F)cc2c1c1ccc(cc1C12NC(=O)NC1=O)F	Preclinical
Benzodiazepine receptor agonist	ZK-93426	CCOC(=O)c1ncc2c(c1C)c1c(cccc1[nH]2)OC(C)C	Phase I
	zaleplon GR	CCN(c1cccc(c1)c1ccnc2n1ncc2C#N)C(=O)C	Preclinical
	pagoclone	CC(CCC(=O)CC1N(c2ccc3c(n2)nc(cc3)Cl)C(=O)c2c1cccc2)C	Phase II
Antimalarial	AQ-13	CCN(CCCNc1ccnc2c1ccc(c2)Cl)CC	Phase II
	hanfangchin A	COc1c(OC)cc2c3c1Oc1cc4c(cc1OC)CCN([C@H]4Cc1ccc(Oc4cc(C[C@@H]3N(CC2)C)ccc4OC)cc1)C	Preclinical
FDA-registered Drugs	clofazimine	Clc1ccc(cc1)Nc1cc2nc3ccccc3n(c2c/c/1=N\C(C)C)c1ccc(cc1)Cl	Registered (FDA)
	astemizole	COc1ccc(cc1)CCN1CCC(CC1)Nc1nc2c(n1Cc1ccc(cc1)F)cccc2	Registered (FDA) and withdrawn
